# A simple and efficient CRISPR technique for protein tagging

**DOI:** 10.1101/597971

**Authors:** Fanning Zeng, Valerie Beck, Sven Schuierer, Isabelle Garnier, Carole Manneville, Claudia Agarinis, Lapo Morelli, Lisa Quinn, Judith Knehr, Guglielmo Roma, Frederic Bassilana, Mark Nash

**Affiliations:** Novartis Institutes for Biomedical Research, Basel, Switzerland

## Abstract

Genetic knock-in using homology directed repair is an inefficient process, requiring selection of few modified cells and hindering its application to primary cells. Here we describe <u>**H**</u>omology <u>**i**</u>ndependent gene <u>**Tag**</u>ging (HiTag), a method to tag a protein of interest by CRISPR in up to 66% transfected cells with one single electroporation. The technique has proven effective in various cell types, can be used to knock in a fluorescent protein for live cell imaging, to modify the cellular location of a target protein and to monitor levels of a protein of interest by a luciferase assay in primary cells.
