## Supplementary tables for "A simple and efficient CRISPR technique for protein tagging"

### Sheet: Table 1
dsDNA donor sequences
Name	Description	Figure	Sequence 5' → 3'	Note
ATG V5+1	V5 sequence with ATG at 5' and one extra bp at 3'	Fig. 1A-E, 2B	ATG GGT AAA CCA ATA CCT AAT CCC TTG CTT GGG CTC GAC AGC ACG T	V5
+2 V5 +1	V5 sequence with 2 extra bp at 5' and 1 bp at 3'	Fig. 1F-G,	GT GGT AAA CCA ATA CCT AAT CCC TTG CTT GGG CTC GAC AGC ACG G	V5
ATG Myristo V5 +1	V5 sequence with a ATG, a myristoylation sequence at 5', 1 extra bp at 3'	Fig. 2B	ATG GGG TGC ATC AAG AGT AAA AGG AAG GAT AAT TTG AAT GAC GAT GGT GTA GAC ATG AAA ACG GGT AAA CCA ATA CCT AAT CCC TTG CTT GGG CTC GAC AGC ACG G	myristo; V5
Multiple Stop Codon	Multiple stop codons in different reading frames, both directions, with a SpeI site included	Fig. 2C	TAA CTA GTT GAT TAT TTA GTC A	SpeI restriction enzym site
+2 HiBiT stop Dual	Dual sequence (2bp + 5aa linker+HiBiT + stop codon), works when inserted in either orientation.	Fig. 2D	CA TCT GGG AGC GGT TCT GTA TCT GGT TGG CGA CTT TTC AAG AAA ATC TCC TAA TCA ACT TAT TTT TTT AAA CAA TCT CCA CCC ACT CAC ACT GCT TCC TGA ACC AG	5aa linker; HiBiT; stop codon; Underlines indicate the reverse sequence
ATG V5	V5 sequence with ATG at 5'	S2, RPL10a	ATG GGT AAA CCA ATA CCT AAT CCC TTG CTT GGG CTC GAC AGC ACG	V5
+2 mScarlet +1	mScarlet encoding sequence with ATG omitted, but 2 extra bp added at 5' and 1 bp at 3'	Fig2a, left	GT GTG TCT AAA GGG GAA GCT GTT ATT AAG GAG TTT ATG CGG TTC AAG GTT CAC ATG GAG GGG AGT ATG AAC GGC CAT GAG TTC GAG ATT GAA GGT GAA GGC GAG GGA AGA CCT TAT GAG GGC ACC CAA ACT GCA AAA CTG AAG GTG ACC AAA GGG GGA CCG CTG CCT TTT AGC TGG GAT ATC CTC TCT CCG CAG TTC ATG TAT GGA AGC AGG GCC TTC ACG AAA CAT CCT GCA GAT ATT CCG GAC TAT TAC AAA CAG TCT TTT CCG GAA GGA TTC AAA TGG GAG CGA GTT ATG AAC TTT …	mScarlet
ATG mScarlet +1	mScarlet encoding sequence with 1 extra bp added at 3'	Fig2a, right	ATG GTG TCT AAA GGG GAA GCT GTT ATT AAG GAG TTT ATG CGG TTC AAG GTT CAC ATG GAG GGG AGT ATG AAC GGC CAT GAG TTC GAG ATT GAA GGT GAA GGC GAG GGA AGA CCT TAT GAG GGC ACC CAA ACT GCA AAA CTG AAG GTG ACC AAA GGG GGA CCG CTG CCT TTT AGC TGG GAT ATC CTC TCT CCG CAG TTC ATG TAT GGA AGC AGG GCC TTC ACG AAA CAT CCT GCA GAT ATT CCG GAC TAT TAC AAA CAG TCT TTT CCG GAA GGA TTC AAA TGG GAG CGA GTT ATG AAC TTT…	mScarlet
V5 stop Dual	Dual (V5 + stop codon) sequence, works when inserted in either orientation.	Fig. S5	GGA AAA CCG ATA CCT AAT CCG CTT TTT GGT CTA GAT AGT ACG TAA TCA TGT TGA GTC GAG TCC AAG GAG TGG GTT TGG GAT AGG CTT ACC	V5; stop codon; Underlines indicate the reverse sequence

### Sheet: Table 2
gRNA sequence
Gene symbol	Entrez Gene ID	species	Gene description	Sequence 5' → 3'	strand	Specificity Score	Cutting site
HNRNPA2B1	3181	human	Heterogeneous nuclear ribonucleoprotein A2/B1	TGA AGC GAC TGA GTC CGC GA	forward	98	5' UTR, 2 bp before ATG
ActB	60	human	β-actin	GAC GGG CGG CGG ATC GGC AA	reverse	97	5' UTR, 38 bp before ATG
VIM	81818	rat	Vimentin	GGA CGA GGA CAC GGA CCT GG	reverse	76	7bp after ATG
VIM	7431	human	Vimentin	GGA GGA CGA GGA CAC GGA CC	reverse	72	10bp after ATG
IFIT1	3434	human	Interferon-induced protein with tetratricopeptide repeats 1	CTC TGT GAG ACA AGG TCC TT	forward	75	2 bp before stop codon
RPL10a	4736	human	Ribosomal protein L10a	GCG CGG CGT GAG AAG CCA TG	forward	84	5' UTR, immediately before ATG
Sox10	29361	rat	SRY (sex determining region Y)-box 10	CGA CTC TAT CCC GAC CTT AG	forward	97	immediately before Stop codon
VIM	7431	human	Vimentin	TCC TAC CGC AGG ATG TTC GG (gRNA1)	forward	97	41 bp after ATG
VIM	7431	human	Vimentin	GGA CTC GGT GGA CTT CTC GC (gRNA2)	forward	94	256 bp after ATG

### Sheet: Table 3
transfection mixture
	gRNA (ul)	Cas9 (ul)	Duplex Buffer (ul)	cells (ul)	Buffer R (ul)	dsDNA (ul)		Total volume
Annealed oligos as dsDNA template	1	0.68	3.32	7.5	6	1.5		20
gBLOCK fragment as dsDNA template	0.75	0.51	2.49	5.625	0.625	5		15
	gRNA concentration: 2 µg/µl
	Cas9 protein concentration: 5.9 µg/µl
	gRNA, Cas9 and Duplex buffer were mixed and incubated at RT for 10min before adding other reagents
	10ul of mixture was used for transfection

### Sheet: Table 4
electroporation protocol
Cell type	Voltage (V)	Width (ms)	Pulse
A549	1250	30	2x
HCT-116	1530	20	1x
HELA	1005	35	2x
HEK293	1150	20	2x
SH-SY5Y	1100	50	1x
U2OS	1230	10	4x
iPS cell	1300	20	1x
iNgn2 cell	1300	20	2x
primary Schwann cell	1650	20	1x
Skeletal muscle cell	1550	20	1x

### Sheet: Table 5
Antibodies
Name	Host	Supplier	Cat No	Dilution	Figure	Note
V5	mouse	ThermoFisher	451098	1:500	1B, 1D-G, 2B, S2-4	conjugated with Alexa647
α-Tubulin	rat	Abcam	ab6160	1:1000	1D, 1G, 2B	cytoskeleton marker
Nanog	rabbit	Santa Cruz	H-155	1:200	1D	iPS pluripotency marker
Neurofilament 200	chicken	Abcam	ab72996	1:5000	1E	axonal marker
S100	rabbit	Dako	Z0311	1:300	1F	Schwann cell marker
Sox10	rabbit	Abcam	ab155279	1:1000	S4	Schwann cell marker
V5	mouse	Life Technologies	R960-25	1:2000	1C, S1
HNRNP	rabbit	Abcam	ab31645	1:1000	1C, S1
Vimentin	rabbit	Abcam	ab92547	1:2000	2C
β-actin	mouse	Sigma	A5441	1:5000	2C
																	:300
